# Comparison of robotic automated and manual injection methods in zebrafish embryos for high throughput RNA silencing using CRISPR-CasRx

**DOI:** 10.1101/2023.07.04.547651

**Authors:** Joaquin Abugattas-Nuñez Del Prado, Yi Ding, Jan de Sonneville, Kees-Jan van der Kolk, Miguel A. Moreno-Mateos, Edward Málaga-Trillo, Herman P. Spaink

**Affiliations:** Institute of Biology Leiden, Animal Science and Health, Leiden University, Leiden, The Netherlands; Department of Biology, Universidad Peruana Cayetano Heredia, Lima, Perú; Life Science Methods BV, Leiden, The Netherlands; Andalusian Center for Developmental Biology (CABD), Pablo de Olavide University/CSIC/Junta de Andalucía, Seville, Spain; Department of Molecular Biology and Biochemical Engineering, Pablo de Olavide University, Seville, Spain

**Keywords:** CasRx, knockdown, zebrafish, high throughput, robot microinjector

## Abstract

Recently, the CRISPR-RfxCas13d (CasRx) system was proven to induce efficient mRNA knockdown in animal embryos. Here we compared the efficiency of CasRx-based RNA depletion with that of Cas9-mediated DNA targeting under the same conditions, using automated robotic and manual injection methods. As a proof-of-principle target, we used the no tail (tbxta) gene in zebrafish embryos, for which knockdown and knockout embryonic phenotypes were easy to be scored. Both Cas9 and CasRx systems induced loss of function phenotypes of *tbxta* gene. Higher percentage of severe phenotype was observed using Cas9 protein compared to the mRNA while the efficiency was similar in terms of Cas13d protein and mRNA. In addition, both the robotic and manual injection approaches yielded similar percentages of phenotypes and mortality rates. Therefore, our study not only showcases the potential of RNA-targeting CRISPR effectors for precise and potent gene knockdown, but also emphasizes automated microinjection in zebrafish embryos as an excellent alternative to manual methods for achieving gene knockdown at a high throughput level.
