## Supplementary material for "Comparison of robotic automated and manual injection methods in zebrafish embryos for high throughput RNA silencing using CRISPR-CasRx": Table S1

### Sheet: Sequences
crRNA Name	Exon position	crRNA sequence	PAM sequence	Strand	ON score (IDT website)	OFF score (IDT website)
ta_AA_C9	exon2/8	/AltR1/rArGrGrGrUrCrGrArGrArCrCrGrGrUrGrArCrArCrGrUrUrUrUrArGrArGrCrUrArUrGrCrU/AltR2/	TGG	+	55	97
ta_AB_C9	exon6/8	/AltR1/rUrCrUrCrUrCrArCrArGrUrArCrGrArArCrCrCrGrGrUrUrUrUrArGrArGrCrUrArUrGrCrU/AltR2/	AGG	+	74	96
ta_AD_C9	exon3/8	/AltR1/rUrArCrArCrArUrCrGrUrGrArArArGrUrCrGrGrUrGrUrUrUrUrArGrArGrCrUrArUrGrCrU/AltR2/	GGG	-	65	94
Primer Name	Primer sequence 5'->3'
ta_4_C13d_F	AGCACCCGTATCTTTCAGCAAAGTTTCAAACCCCGACCAGTT
Universal_C13d	TAATACGACTCACTATAGGAACCCCTACCAACTGGTCGGGGTTTGAAAC
RNA Name (IVT Produced)	RNA sequence
ta_4_C13d	AACCCCUACCAACUGGUCGGGGUUUGAAACUUUGCUGAAAGAUACGGGUGCU
